# Metatranscriptomics reveals diverse microbial communities in PCR-negative severe acute respiratory infections

**DOI:** 10.64898/2026.03.19.712874

**Authors:** Nicola S Holdsworth, Rebecca K French, Stephanie J Waller, Lauren Jelley, Meaghan P O’Neill, Isa de Vries, Jérémy Dubrulle, Nigel French, Max Bloomfield, David Winter, Q. Sue Huang, Jemma L Geoghegan

**Affiliations:** Department of Microbiology and Immunology, Faculty of Biomedical Sciences, University of Otago, Dunedin, 9016, New Zealand; New Zealand Institute for Public Health and Forensic Science, Wellington, New Zealand; Tāwharau Ora/School of Veterinary Science, Massey University, Palmerston North, New Zealand; Department of Microbiology, Awanui Laboratories, Wellington, New Zealand

**Keywords:** SARI, ARI, Virome, Metagenomics, Infectome, Undiagnosed infection, New Zealand

## Abstract

Severe acute respiratory infections (SARI) are a major cause of hospitalisation and mortality globally, yet a proportion of cases remain without an identified aetiology following routine diagnostic testing. Here, we used metatranscriptomic sequencing to characterise microbial communities in 300 PCR-negative SARI nasopharyngeal samples collected through sentinel hospital-based surveillance in Aotearoa New Zealand between 2014 and 2021. Transcripts from microbial species with recognised or potential associations with respiratory infection were detected in 43% of samples, comprising 10 RNA viruses, three DNA viruses, nine bacterial species and four fungal species. Multiple microbial species were detected in 26% of positive samples, highlighting the polymicrobial composition of a subset of PCR-negative SARI cases. Human rhinoviruses were the most frequently detected viruses despite being included in the original PCR screening, while seasonal human coronaviruses, human parechovirus A1 and parainfluenza virus type 4 were also identified, including viruses not included in the diagnostic panel. Bacterial and fungal taxa associated with respiratory infection were also detected, alongside transcripts corresponding to characterised virulence factors and antimicrobial resistance genes. Infectome composition showed statistically significant but modest associations with patient age and year of sample collection. As healthy comparative samples were unavailable, detection of microbial RNA cannot establish causality or distinguish infection from colonisation or incidental detection. Nevertheless, these findings demonstrate the additional microbial and genomic information obtainable through unbiased sequencing of diagnostically unresolved respiratory samples and support further evaluation of metatranscriptomics as a complementary approach to targeted PCR for respiratory disease surveillance and investigation.
