## Supplementary Table 2 for "Metatranscriptomics reveals diverse microbial communities in PCR-negative severe acute respiratory infections"

### Sheet: Sheet1
Library	Organism 1	Organism 2	Organism 3	Organism 4	Organism 5
1	Acinetobacter baumannii	Human coronavirus OC43
2	Acinetobacter baumannii	Moraxella catarrhalis	Acinetobacter calcoaceticus
3	Klebsiella pneumoniae	Serratia marcescens
4	Moraxella catarrhalis	Haemophilus influenzae
5	Moraxella catarrhalis	Pseudomonas aeruginosa	Human coronavirus OC43
6	Moraxella catarrhalis	Rhinovirus C
7	Moraxella catarrhalis	Rhinovirus C
8	Penicillium chrysogenum	Acremonium sclerotigenum
9	Pseudomonas aeruginosa	Naganishia albida
10	Pseudomonas aeruginosa	Rhinovirus A
11	Pseudomonas aeruginosa	Rhinovirus C	Penicillium chrysogenum
12	Rhinovirus A	Naganishia albida
13	Rhinovirus A	Penicillium chrysogenum
14	Rhinovirus A	Purpureocillium lilacinum
15	Rhinovirus C	Naganishia albida
16	Staphylococcus aureus	Measles virus genotype B3
17	Staphylococcus aureus	Moraxella catarrhalis
18	Staphylococcus aureus	Moraxella catarrhalis
19	Staphylococcus aureus	Pseudomonas aeruginosa
20	Staphylococcus aureus	Rhinovirus A
21	Staphylococcus aureus	Streptococcus pneumoniae
22	Staphylococcus aureus	Streptococcus pneumoniae
23	Staphylococcus aureus	Streptococcus pneumoniae
24	Staphylococcus aureus	Streptococcus pneumoniae	Acinetobacter baumannii
25	Staphylococcus aureus	Streptococcus pneumoniae	Klebsiella pneumoniae	Haemophilus influenzae	Human papillomavirus
26	Staphylococcus aureus	Streptococcus pneumoniae	Pseudomonas aeruginosa
27	Streptococcus pneumoniae	Haemophilus influenzae
28	Streptococcus pneumoniae	Human alphaherpesvirus 3	Gammaherpesvirus 4
29	Streptococcus pneumoniae	Moraxella catarrhalis	Rhinovirus B	Human papillomavirus
30	Streptococcus pneumoniae	Moraxella catarrhalis	Rhinovirus C
31	Streptococcus pneumoniae	Naganishia albida
32	Streptococcus pneumoniae	Penicillium chrysogenum
33	Streptococcus pneumoniae	Pseudomonas aeruginosa
