## Supplementary Table 3 for "Metatranscriptomics reveals diverse microbial communities in PCR-negative severe acute respiratory infections"

### Sheet: Shee4
Sample ID	Virus name	Transcript ID	Family	Host	Gene	Name in tree	Sequence length (nucleotides)	Top nucleotide sequnce	GenBank Accession	e value
17HB0495	Alphaherpesvirus 3	k141_24334	Herpesviridae	Homo Sapian	Deoxyribonuclease	Human alphaherpesvirus 3 NZ 2017	2110	Human herpesvirus 3 isolate Var/Cli/Ves/FRA/98/2013, partial genome KP771914.1	KP771914.1	0
17HB0372	Human coronavirus 229E	k141_2923	Coronaviridae	Homo Sapian	N gene	Human coronavirus 229E NZ 2017	333	Human coronavirus 229E isolate UKN17_229E_7, partial genome PQ466801.1	PQ466801.1	3e-171
18HB0135	Human coronavirus HKU1	k141_3875	Coronaviridae	Homo Sapian	ORF1ab	Human coronavirus HKU1 2/NZ 2018	2031	Human coronavirus HKU1 isolate WZ17244, complete genome	ON128612.1	0
16HB2255	Human coronavirus HKU1	k141_5129	Coronaviridae	Homo Sapian	ORF1ab	Human coronavirus HKU1 1/NZ 2016	18453	Human coronavirus HKU1 Tokyo/SGH-18/2016 RNA, complete genome	LC315651.2	0
16HB2003	Human coronavirus NL63	k141_50139	Coronaviridae	Homo Sapian	ORF1ab	Human coronavirus NL63 NZ 2016	2595	MAG: Human coronavirus NL63 isolate ASU105882, partial genome	PP591772.1	0
14HB0856	Human coronavirus NL63	k141_11174	Coronaviridae	Homo Sapian	ORF1ab	Human coronavirus NL63 NZ 2014	4100	Human coronavirus NL63 isolate Kilifi_HH_3808_24-May-2010, complete genome	MG428706.1	0
17HB0240	Human coronavirus OC43	k141_17911	Coronaviridae	Homo Sapian	Full genome	Human coronavirus OC43 NZ 2017	30796	Human coronavirus OC43 isolate HCoV-OC43/USA/ACRI_0213/2016, complete genome	MH121121.1	0
15HB1335	Human coronavirus OC43	k141_7059	Coronaviridae	Homo Sapian	Full genome	Human coronavirus OC43 1/NZ 2015	30704	Human coronavirus OC43 isolate MY-U1758/13, complete genome	KX538978.1	0
15HB1217	Human coronavirus OC43	k141_7797	Coronaviridae	Homo Sapian	Spike protein	Human coronavirus OC43 3/NZ 2015	410	Human coronavirus OC43 strain 2058A_10 spike protein (S) gene, complete cds	KF572809.1	0
15HB1215	Human coronavirus OC43	k141_17184	Coronaviridae	Homo Sapian	ORF1ab	Human coronavirus OC43 2/NZ 2015	462	Human coronavirus OC43 isolate HCoV-OC43/2424/Singapore/2011, complete genome	PQ187633.1	0
15HB1064	Human coronavirus OC43	k141_18397	Coronaviridae	Homo Sapian	Full genome	Human coronavirus OC43 4/NZ 2015	30755	Human coronavirus OC43 isolate MY-U710/12, complete genome	KX538970.1	0
15HB0862	Human coronavirus OC43	k141_12718	Coronaviridae	Homo Sapian	Full genome	Human coronavirus OC43 1/NZ 2015	30697	Human coronavirus OC43 isolate MY-U1758/13, complete genome	KX538978.1	0
17HB0495	Gammaherpesvirus 4	k141_24343	Herpesviridae	Homo Sapian		Human gammaherpesvirus 4 NZ 2017	529	Human gammaherpesvirus 4 isolate HKNPC40, partial genome	MH590551.1	0
19HB0863	Measels B3	k141_1632	Paramyxoviridae	Homo Sapian	H gene	Measels virus genotype B3 NZ 2019	2280	Measles virus genotype B3 strain MVs/California.USA/50.19/[B3], complete genome	MT789809.1	0
18HB0268	Human Papillomavirus	k141_531	Papillomaviridae	Homo Sapian		Human papillomavirus NZ 2018	303	Human papillomavirus type 112, complete genome	NC_012486.1	3e-47
14HB2201	Feline papillomavirus	k141_15181	Papillomaviridae	Homo Sapian		Human/Feline papillomavirus NZ 2014	485	Feline papillomavirus type 2 isolate Main Coon 2007, complete genome	NC_038520.1	0
14HB1541	Human parainfleunza virus	k141_12177	Paramyxoviridae	Homo Sapian	Full genome	Human orthorubulavirus 4 NZ 2014	17392	Human orthorubulavirus 4 isolate HPIV4/USA/11H8/2014, complete genome	PP068623.1	0
14HB1373	Parechovirus A	k141_14689	Picornaviridae	Homo Sapian	Polyprotein	Human parechovirus A1 NZ 2014	7298	Parechovirus A1 strain 16-G10, complete genome	KY645963.1	0
14HB2201	Rhinovirus B	k141_12372	Picornaviridae	Homo Sapian	Polyprotein	Human rhinovirus B NZ 2014	7140	Human rhinovirus B isolate V38_URT-2.5m polyprotein gene, complete cds	JF285331.1	0
17HB0275	Rhinovirus C	k141_9738	Picornaviridae	Homo Sapian	Polyprotein	Human rhinovirus C 1/NZ 2017	1803	Rhinovirus C32 strain USA/CA/RGDS-2016-1008, complete genome	MK520815.1	0
17HB0238	Rhinovirus C	k141_14921	Picornaviridae	Homo Sapian	Polyprotein	Human rhinovirus C 2/NZ 2017	7062	Rhinovirus C56 strain HRVC56/02/ZJ/CHN/2017 polyprotein gene, complete cds	MN163128.1	0
17HB0228	Rhinovirus C	k141_25041	Picornaviridae	Homo Sapian	Polyprotein	Human rhinovirus C 3/NZ 2017	3870	Rhinovirus C15 strain HRV/C/BuenosAires/Arg/001/2017, complete genome	MG881840.1	0
15HB2507	Rhinovirus C	k141_6331	Picornaviridae	Homo Sapian	Polyprotein	Human rhinovirus C 5/NZ 2015	1378	Rhinovirus C isolate RHV00245 polyprotein gene, partial cds	PV423982.1	0
15HB2196	Rhinovirus C	k141_8877	Picornaviridae	Homo Sapian	Polyprotein	Human rhinovirus C 4/NZ 2015	7106	Rhinovirus C3 HRV_C3_Fukushima_H399_2018 genomic RNA, complete genome	LC699425.1	0
15HB1516	Rhinovirus C	k141_12205	Picornaviridae	Homo Sapian	Polyprotein	Human rhinovirus C 2/NZ 2015	1101	Rhinovirus C isolate 8097-MY-11, complete genome	KP890664.1	0
15HB0854	Rhinovirus C	k141_21208	Picornaviridae	Homo Sapian	Polyprotein	Human rhinovirus C 1/NZ 2015	7073	Rhinovirus C strain vzhrvc2 polyprotein gene, partial cds	MH828518.1	0
15HB0384	Rhinovirus C	k141_8941	Picornaviridae	Homo Sapian	Polyprotein	Human rhinovirus C 3/NZ 2015	4220	Rhinovirus C strain 20692_90_HRV-C polyprotein gene, complete cds	MK989755.1	0
14HB0662	Rhinovirus C	k141_2239	Picornaviridae	Homo Sapian	Polyprotein	Human rhinovirus C NZ 2014	406	Human rhinovirus C isolate Resp_4644/07 3D polymerase (3Dpol) gene, partial cds	HM485500.1	0
17HB0239	Rhinovirus A	k141_3101	Picornaviridae	Homo Sapian	Polyprotein	Human rhinovirus A 2/NZ 2017	586	Rhinovirus A isolate RHV00123 polyprotein gene, partial cds	PV423934.1	0
17HB0272	Rhinovirus A	k141_18516	Picornaviridae	Homo Sapian	Polyprotein	Human rhinovirus A 1/NZ 2017	7105	Rhinovirus A isolate S0988LHQ polyprotein gene, complete cds	MW587093.1	0
16HB1996	Rhinovirus A	k141_5472	Picornaviridae	Homo Sapian	Polyprotein	Human rhinovirus A 2/NZ 2016	367	Rhinovirus A81 HRV_A81_Fukushima_H555_2019 genomic RNA, complete genome	LC699417.1	3e-167
16HB1712	Rhinovirus A	k141_1803	Picornaviridae	Homo Sapian	Polyprotein	Human rhinovirus A 1/NZ 2016	394	Rhinovirus A HRV_A81_Fukushima_O714_2019 DNA, nearly complete genome	LC769225.1	0
16HB1653	Rhinovirus A	k141_3598	Picornaviridae	Homo Sapian	Polyprotein	Human rhinovirus A 3/NZ 2016	1636	Rhinovirus A20 strain A20_2 polyprotein gene, partial cds	ON311255.1	0
15HB3353	Rhinovirus A	k141_7533	Picornaviridae	Homo Sapian	Polyprotein	Human rhinovirus A 3/NZ 2015	510	Rhinovirus A HRV_A81_Fukushima_O714_2019 DNA, nearly complete genome	LC769225.1	0
15HB2389	Rhinovirus A	k141_3723	Picornaviridae	Homo Sapian	Polyprotein	Human rhinovirus A 4/NZ 2015	558	Rhinovirus A isolate RHV00024 polyprotein, polyprotein region, gene, partial cds	PV423898.1	0
15HB2036	Rhinovirus A	k141_4041	Picornaviridae	Homo Sapian	Polyprotein	Human rhinovirus A 2/NZ 2015	891	Rhinovirus A29 strain RvA29/USA/2021/E9KAWN, complete genome	MZ835574.1	0
15HB1961	Rhinovirus A	k141_7392	Picornaviridae	Homo Sapian	Polyprotein	Human rhinovirus A 6/NZ 2015	966	Rhinovirus A strain 20693_16_HRV-A polyprotein gene, partial cds	MK989738.1	0
15HB0333	Rhinovirus A	k141_13343	Picornaviridae	Homo Sapian	Polyprotein	Human rhinovirus A 7/NZ 2015	4838	Rhinovirus A strain 20692_52_HRV-A polyprotein gene, complete cds	MK989735.1	0
15HB0155	Rhinovirus A	k141_16182	Picornaviridae	Homo Sapian	Polyprotein	Human rhinovirus A 1/NZ 2015	7071	Rhinovirus A18 strain HRVA18/03/ZJ/CHN/2017 polyprotein gene, complete cds	MN163129.1	0
15HB0089	Rhinovirus A	k141_3068	Picornaviridae	Homo Sapian	Polyprotein	Human rhinovirus A 5/NZ 2015	976	Rhinovirus A68 strain SC305, complete genome	KY369887.1	0
14HB0516	Rhinovirus A	k141_3519	Picornaviridae	Homo Sapian	Polyprotein	Human rhinovirus A NZ 2014	440	Rhinovirus A isolate S0993ZYC polyprotein gene, complete cds	MW587095.1	0
