## Supplementary Table 4 for "Metatranscriptomics reveals diverse microbial communities in PCR-negative severe acute respiratory infections"

### Sheet: Sheet1
Abundnace
Kruskal-Wallis rank sum test
Abundance by Age (1,2,3,Unknown)	Kruskal-Wallis chi-squared = 20.484	df = 3	p-value = 0.0001347***
Abundance by Sex	Kruskal-Wallis chi-squared = 1.145	df = 2	p-value = 0.5641
Abundance by DHB	Kruskal-Wallis chi-squared = 4.9127	df = 1	p-value=0.02666*
Abundance by Year	Kruskal-Wallis chi-squared = 28.16	df = 7	p-value = 0.0002057***
Abundnace (pairwise)
post-hoc Dunn’s test		Z	P.unadj	P.adj
Abundance by Age (1,2,3,Unknown)	1 vs 2	4.42337	9.71733e-06	0.00005830398***
	1 vs 3	3.62495	0.000289021	0.001734129**
	2 vs 3	-0.764287	0.444696	1
	1 vs Unknown	2.11095	0.0347769	0.208661
	2 vs Unknown	-0.824478	0.409668	1
	3 vs Unknown	-0.360108	0.718766	1
Abundance by Sex	Female vs Male	1.05322	0.292242	0.876727
	Female vs Unknown	0.291124	0.770957	1
	Male vs Unknown	0.0814346	0.935096	1
Abundance by DHB	Auckland vs Counties Manukau	2.21646	0.0266603	0.02666031*
Abundance by Year
	2014 vs 2015	-1.65089	0.0987606	1
	2014 vs 2016	2.43613	0.0148453	0.415669
	2015 vs 2016	4.37294	1.22582e-05	0.0003432287***
	2014 vs 2017	1.60834	0.10776	1
	2015 vs 2017	3.62489	0.000289081	0.0080942754**
	2016 vs 2017	-1.04021	0.298241	1
	2014 vs 2018	0.421975	0.673043	1
	2015 vs 2018	1.59015	0.111801	1
	2016 vs 2018	-1.2841	0.199107	1
	2017 vs 2018	-0.653835	0.513218	1
	2014 vs 2019	1.77209	0.0763795	1
	2015 vs 2019	2.62109	0.00876503	0.245421
	2016 vs 2019	0.57283	0.56676	1
	2017 vs 2019	1.04963	0.293889	1
	2018 vs 2019	1.31364	0.188967	1
	2014 vs 2020	1.30787	0.190917	1
	2015 vs 2020	1.9827	0.0474014	1
	2016 vs 2020	0.331496	0.74027	1
	2017 vs 2020	0.711202	0.476959	1
	2018 vs 2020	0.983552	0.325336	1
	2019 vs 2020	-0.106967	0.914815	1
	2014 vs 2021	1.64216	0.100557	1
	2015 vs 2021	2.17205	0.0298516	0.835845
	2016 vs 2021	0.874393	0.381904	1
	2017 vs 2021	1.17446	0.240209	1
	2018 vs 2021	1.37891	0.167923	1
	2019 vs 2021	0.445656	0.655846	1
	2020 vs 2021	0.496635	0.619447	1
Richness
Model	Comparison	Estimate	Standard error	t-value	p-value
glm<-glm(Diversity_alpha$Richness~Diversity_alpha$stats_age, family="poisson")	1 vs 2	-0.6356	0.1956	-3.249	0.00116 **
	1 vs 3	-0.4345	0.1973	-2.202	0.02764 *
	1 vs Unknown	-0.2762	0.2951	-0.936	0.34923
	2 vs 1	0.6356	0.1956	3.249	0.00116 **
	2 vs 3	0.2011	0.1907	1.055	0.29165
	2 vs Unknown	0.3594	0.2907	1.236	0.21638
	3 vs 2	-0.2011	0.1907	-1.055	0.2916
	3 vs 1	0.4345	0.1973	2.202	0.0276 *
	3 vs Unknown	0.1583	0.2919	0.542	0.5876
	Unknown vs 3	-0.1583	0.2919	-0.542	0.5876
	Unknown vs 2	-0.3594	0.2907	-1.236	0.2164
	Unknown vs 1	0.2762	0.2951	0.936	0.3492
glm <- glm(Richness ~ Sex, data = Diversity_alpha, family = "poisson")	Male vs Female	0.2442	0.11717	2.084	0.0372 *
	Male vs Unknwn	0.82472	0.41771	1.974	0.0483 *
	Female vs Male	-0.2442	0.11717	-2.084	0.0372 *
	Female vs Unknown	0.58053	0.41543	1.397	0.1623
	Unknown vs Male	-0.8247	0.4177	-1.974	0.0483 *
	Unknown vs Female	-0.5805	0.4154	-1.397	0.1623
glm<-glm(Diversity_alpha$Richness~Diversity_alpha$DHB, family="poisson")	Auckland vs Counties Manukau	-0.1533	0.12572	-1.219	0.223
glm<-glm(Diversity_alpha$Richness~Diversity_alpha$Year, family="poisson")
	2014 vs 2015	0.2113	0.2174	0.972	0.3311
	2014 vs 2016	-0.6466	0.2736	-2.363	0.0181 *
	2015 vs 2016	-0.85794	0.25162	-3.41	0.00065 ***
	2014 vs 2017	-0.2642	0.2295	-1.151	0.2497
	2015 vs 2017	-0.47546	0.20276	-2.345	0.01903 *
	2016 vs 2017	0.3825	0.2621	1.459	0.14453
	2014 vs 2018	0.2231	0.31	0.72	0.4716
	2015 vs 2018	0.01183	0.29073	0.041	0.96753
	2016 vs 2018	0.8698	0.3348	2.598	0.00939 **
	2017 vs 2018	0.4873	0.2999	1.625	0.104
	2014 vs 2019	-0.9808	0.7276	-1.348	0.1777
	2015 vs 2019	-1.19214	0.71962	-1.657	0.0976
	2016 vs 2019	-0.3342	0.7385	-0.453	0.6509
	2017 vs 2019	-0.7167	0.7234	-0.991	0.322
	2018 vs 2019	-1.20397	0.75277	-1.599	0.10974
	2014 vs 2020	-0.5108	0.7276	-0.702	0.4826
	2015 vs 2020	-0.72213	0.71962	-1.003	0.31562
	2016 vs 2020	0.1358	0.7385	0.184	0.85411
	2017 vs 2020	-0.2467	0.7234	-0.341	0.733
	2018 vs 2020	-0.73397	0.75277	-0.975	0.32955
	2019 vs 2020	0.47	1	0.47	0.6384
	2014 vs 2021	-14.8971	736.557	-0.02	0.9839
	2015 vs 2021	-15.1084	736.557	-0.021	0.98363
	2016 vs 2021	-14.2505	736.557	-0.019	0.98456
	2017 vs 2021	-14.633	736.557	-0.02	0.984
	2018 vs 2021	-15.1203	736.557	-0.021	0.98362
	2019 vs 2021	-13.9163	736.557	-0.019	0.9849
	2020 vs 2021	-14.3863	736.557	-0.02	0.984
Shannon and Simpson
Kruskal-Wallis rank sum test
Shannon by Age (1,2,3,Unknown)	Kruskal-Wallis chi-squared = 6.3819	df = 3	p-value = 0.09444
Simpson by Age (1,2,3,Unknown)	Kruskal-Wallis chi-squared = 10.309	df = 3	p-value = 0.01612*
Shannon by Age (Unknown removed)	Kruskal-Wallis chi-squared = 0.74877	df = 2	p-value = 0.6877
Simpson by Age (Unknown removed)	Kruskal-Wallis chi-squared = 0.76381	df = 2	p-value = 0.6826
Shannon by Sex	Kruskal-Wallis chi-squared = 2.6943	df = 2	p-value = 0.26
Simpson by Sex	Kruskal-Wallis chi-squared = 2.8267	df = 2	p-value = 0.2433
Shannon by Sex (Unknown removed)	Kruskal-Wallis chi-squared = 0.1686	df = 1	p-value = 0.6814
Simpson by Sex (Unknown removed)	Kruskal-Wallis chi-squared = 0.17383	df = 1	p-value = 0.6767
Shannon by DHB	Kruskal-Wallis chi-squared = 1.9745	df = 2	p-value = 0.3726
Simpson by DHB	Kruskal-Wallis chi-squared = 5.7464	df = 2	p-value = 0.05652
Shannon by Year	Kruskal-Wallis chi-squared = 18.527	df = 7	p-value = 0.009807*
Simpson by Year	Kruskal-Wallis chi-squared = 16.716	df = 7	p-value = 0.01932*
Shannon by Year (2018-2020 combined)	Kruskal-Wallis chi-squared = 6.8252	df = 4	p-value = 0.1454
Simpson by Year (2018-2020 combined)	Kruskal-Wallis chi-squared = 6.7835	df = 4	p-value = 0.1478
Permanova test	Df	SumOfSqs	R2	F	Pr(>F)
m1<-vegan::adonis2(library_bray ~ stats_age, data = sampledf, permutations = 10000)	3	1.587	0.02674	1.1447	0.1838
m1<-vegan::adonis2(library_bray ~ Sex, data = sampledf, permutations = 10000)	2	1.026	0.01728	1.1081	0.2169
m1<-vegan::adonis2(library_bray ~ DHB, data = sampledf, permutations = 10000)	1	0.506	0.00852	1.0916	0.326
m1<-vegan::adonis2(library_bray ~ Year, data = sampledf, permutations = 10000)	6	2.747	0.04627	0.9865	0.5154
Year (2018,2019,2020) Combined as too few samples
m1<-vegan::adonis2(library_bray ~ Year, data = sampledf, permutations = 10000)	4	2.507	0.04225	1.3676	0.018 *
Age with 'Unknown' removed
m1<-vegan::adonis2(library_bray ~ stats_age, data = sampledf, permutations = 10000)	2	1.941	0.0356	2.1408	0.001 2**
Sex with 'Unknown' removed
m1<-vegan::adonis2(library_bray ~ Sex, data = sampledf, permutations = 10000)	1	0.545	0.00925	1.177	0.216
